# Transcriptome assembly from long-read RNA-seq alignments with StringTie2

**DOI:** 10.1101/694554

**Authors:** Sam Kovaka, Aleksey V. Zimin, Geo M. Pertea, Roham Razaghi, Steven L. Salzberg, Mihaela Pertea

## Abstract

RNA sequencing using the latest single-molecule sequencing instruments produces reads that are thousands of nucleotides long. The ability to assemble these long reads can greatly improve the sensitivity of long-read analyses. Here we present StringTie2, a reference-guided transcriptome assembler that works with both short and long reads. StringTie2 includes new computational methods to handle the high error rate of long-read sequencing technology, which previous assemblers could not tolerate. It also offers the ability to work with full-length super-reads assembled from short reads, which further improves the quality of assemblies. On 33 short-read datasets from humans and two plant species, StringTie2 is 47.3% more precise and 3.9% more sensitive than Scallop. On multiple long read datasets, StringTie2 on average correctly assembles 8.3 and 2.6 times as many transcripts as FLAIR and Traphlor, respectively, with substantially higher precision. StringTie2 is also faster and has a smaller memory footprint than all comparable tools.
