## Supplemental Tables for "Transcriptome assembly from long-read RNA-seq alignments with StringTie2"

### Sheet: Table S1 short-read accuracy
			StringTie2				StringTie2 + Super-Reads				Scallop
Species	Accession	Union Annotation	# Predicted	# Correct	Sensitivity (%)	Precision (%)	# Predicted	# Correct	Sensitivity (%)	Precision (%)	# Predicted	# Correct	Sensitivity (%)	Precision (%)
H. sapiens	ERR188021	19084	34686	16234	85.066	46.8027	34487	16403	85.9516	47.5628	61406	16221	84.9979	26.416
H. sapiens	ERR188022	16386	30869	14097	86.0308	45.6672	30553	14260	87.0255	46.673	51756	13809	84.2732	26.681
H. sapiens	ERR188041	18645	38934	15766	84.5589	40.4942	38710	15971	85.6584	41.2581	62756	15377	82.4725	24.5028
H. sapiens	ERR188060	13553	27842	11857	87.4862	42.5867	27628	11977	88.3716	43.3509	35464	11296	83.3469	31.852
H. sapiens	ERR188063	20471	42420	17119	83.6256	40.356	42168	17294	84.4805	41.0121	76198	16995	83.0199	22.3037
H. sapiens	ERR188073	18360	35344	15653	85.256	44.2876	35173	15878	86.4815	45.1426	54103	15466	84.2375	28.5862
H. sapiens	ERR188107	18143	33259	15521	85.5481	46.6671	33137	15723	86.6615	47.4485	48415	15338	84.5395	31.6803
H. sapiens	ERR188311	15475	29632	13317	86.0549	44.9413	29398	13463	86.9984	45.7956	42845	12965	83.7803	30.2602
H. sapiens	ERR188341	18420	37979	15655	84.9891	41.2201	37768	15807	85.8143	41.8529	60748	15248	82.7796	25.1004
H. sapiens	ERR188462	18541	36194	15776	85.0871	43.5873	35954	15957	86.0633	44.3817	56915	15583	84.0462	27.3794
H. sapiens	ERR204883	13686	26517	11828	86.4241	44.6053	26277	12004	87.7101	45.6825	36385	11467	83.7864	31.5157
H. sapiens	ERR204926	14085	27644	12318	87.4547	44.5594	27399	12475	88.5694	45.5309	34679	11794	83.7345	34.0091
H. sapiens	ERR204965	17598	32189	15018	85.3392	46.6557	32034	15207	86.4132	47.4714	49307	14897	84.6517	30.2127
H. sapiens	SRR307903	18612	35135	15829	85.0473	45.0519	34891	16088	86.4389	46.1093	38259	15376	82.6134	40.1892
H. sapiens	SRR307911	18566	46158	15348	82.6672	33.251	46155	15638	84.2292	33.8815	51940	14974	80.6528	28.8294
H. sapiens	SRR315323	14546	36813	12068	82.9644	32.7819	36530	12244	84.1743	33.5177	43988	11535	79.3002	26.2231
H. sapiens	SRR315334	18417	37349	15145	82.2338	40.5499	37531	15411	83.6781	41.0621	37697	15098	81.9786	40.0509
H. sapiens	SRR387661	18828	52401	15234	80.9114	29.072	52885	15463	82.1277	29.2389	58479	14817	78.6966	25.3373
H. sapiens	SRR534291	17886	46250	14676	82.053	31.7319	46751	14959	83.6352	31.9972	48087	14389	80.4484	29.9228
H. sapiens	SRR534307	25871	68618	21002	81.1797	30.6071	68953	21235	82.0803	30.7963	107795	20416	78.9146	18.9397
H. sapiens	SRR534319	12508	39907	9773	78.134	24.4894	39811	9915	79.2693	24.9052	47630	9539	76.2632	20.0273
H. sapiens	SRR545695	14813	39350	11726	79.1602	29.7992	39436	11965	80.7736	30.3403	48889	11462	77.378	23.4449
H. sapiens	SRR545723	20423	62969	17002	83.2493	27.0006	61650	17077	83.6165	27.6999	76936	16510	80.8402	21.4594
A. thaliana	ERR1886195	17314	26344	16211	93.6294	61.5358	26374	16273	93.9875	61.7009	49940	15725	90.8225	31.4878
A. thaliana	ERR1886317	18161	27302	16894	93.0235	61.8783	27361	16961	93.3924	61.9897	60007	16745	92.2031	27.9051
A. thaliana	ERR1886341	17996	27022	16816	93.443	62.2308	27088	16882	93.8097	62.3228	56581	16539	91.9038	29.2307
A. thaliana	ERR1886384	17823	26497	16634	93.3288	62.7769	26586	16709	93.7496	62.8489	53449	16301	91.4605	30.4982
A. thaliana	ERR1886412	17930	26730	16740	93.3631	62.6263	26830	16799	93.6921	62.6127	56423	16468	91.8461	29.1867
Z. mays	ERR986085	10686	31984	9219	86.2718	28.8238	32114	9316	87.1795	29.0092	39237	8670	81.1342	22.0965
Z. mays	ERR986103	10563	33664	9366	88.668	27.822	33743	9454	89.5011	28.0177	38331	8467	80.1572	22.0892
Z. mays	ERR986106	12180	34378	10600	87.0279	30.8337	34547	10694	87.7997	30.9549	34377	9832	80.7225	28.6005
Z. mays	ERR986108	11117	37110	9662	86.9119	26.0361	37127	9760	87.7935	26.2881	36039	8399	75.551	23.3053
Z. mays	ERR986114	4717	25673	4180	88.6156	16.2817	25748	4220	89.4636	16.3896	19365	3362	71.2741	17.3612
		H. sapiens mean	39063.4	14694	83.9357	38.9898	38925.2	14887.6	85.0532	39.6831	53507.7	14372.7	82.0327	28.0402
		A. thaliana mean	26779	16659	93.3576	62.2096	26847.8	16724.8	93.7263	62.295	55280	16355.6	91.6472	29.6617
		Z. mays mean	32561.8	8605.4	87.499	25.9595	32655.8	8688.8	88.3475	26.1319	33469.8	7746	77.7678	22.6905

### Sheet: Table S2 increased gap corn
			StringTie2 (-g 200 -t)				Scallop (--min_bundle_gap 200)
Species	Accession	Union Annotation	# Predicted	# Correct	Sensitivity (%)	Precision (%)	# Predicted	# Correct	Sensitivity (%)	Precision (%)
Z. mays	ERR986085	11052	28447	9585	86.7264	33.6942	39951	8720	78.8997	21.8267
Z. mays	ERR986103	10979	29902	9697	88.3232	32.4293	39254	8523	77.63	21.7124
Z. mays	ERR986106	12532	30584	10905	87.0172	35.6559	34963	9869	78.7504	28.227
Z. mays	ERR986108	11717	30929	10232	87.3261	33.0822	36653	8449	72.1089	23.0513
Z. mays	ERR986114	4911	22716	4374	89.0654	19.2552	20309	3401	69.2527	16.7463
		Mean	28515.6	8958.6	87.6917	30.8234	34226	7792.4	75.3284	22.3127

### Sheet: Table S3 short-read profiling
		StringTie2		Scallop
Species	Accession	CPU Time (sec)	Memory (Mb)	CPU Time (sec)	Memory (Mb)
H. sapiens	ERR188021	607.67	225.736	991.5	2166.56
H. sapiens	ERR188022	434.62	125.584	665.97	1117.66
H. sapiens	ERR188041	673.65	55.44	1195.79	2585.03
H. sapiens	ERR188060	258.73	47.548	403.16	109.241
H. sapiens	ERR188063	1027.87	376.096	1847.14	3075.25
H. sapiens	ERR188073	503.27	65.94	856.35	1968.27
H. sapiens	ERR188107	493.64	117.532	810.88	2835.04
H. sapiens	ERR188311	314.86	26.82	513.56	1246.59
H. sapiens	ERR188341	612.15	47.372	1130.05	3721.14
H. sapiens	ERR188462	505.45	50.46	900.77	1889.4
H. sapiens	ERR204883	287.55	191.44	401.15	1374.93
H. sapiens	ERR204926	311.4	192.644	451.23	1620.32
H. sapiens	ERR204965	385.83	47.892	604.33	1039.55
H. sapiens	SRR307903	644.42	229.38	858.52	1562.72
H. sapiens	SRR307911	710.01	134.044	1005.74	3706.48
H. sapiens	SRR315323	562.65	219.068	762.89	1153.34
H. sapiens	SRR315334	640.19	199.804	852.72	2047.78
H. sapiens	SRR387661	1838.8	285.688	3078.53	10240.1
H. sapiens	SRR534291	1551.52	200.556	2808.13	6067.78
H. sapiens	SRR534307	2513.12	183.372	7742.56	15228.2
H. sapiens	SRR534319	435.13	67.568	540.66	340.124
H. sapiens	SRR545695	658.16	67.024	880.9	489.412
H. sapiens	SRR545723	2708	895.112	4892.29	16229.7
A. thaniala	ERR1886195	478.4	285.228	541.92	995.44
A. thaniala	ERR1886317	419.69	137	656.12	608.896
A. thaniala	ERR1886341	355.59	98.076	844.65	617.372
A. thaniala	ERR1886384	396.88	128.208	793.11	626.588
A. thaniala	ERR1886412	438.37	223.368	711.48	867.816
Z. mays	ERR986085	141.28	22.236	153.16	119.352
Z. mays	ERR986103	124.57	18.144	126.45	55.476
Z. mays	ERR986106	154.16	23.46	119.64	43.864
Z. mays	ERR986108	152.56	18.756	123.27	76.38
Z. mays	ERR986114	203.29	46.688	329.59	675.9
	Mean	652.833	153.13	1169.52	2621.26

### Sheet: Table S4 long-read accuracy
		StringTie2				StringTie2 (annotation guided)				Flair				Traphlor
Sample	Union Annotation	# Predicted	# Correct	Sensitivity (%)	Precision (%)	# Predicted	# Correct	Sensitivity (%)	Precision (%)	# Predicted	# Correct	Sensitivity (%)	Precision (%)	# Predicted	# Correct	Sensitivity (%)	Precision (%)
NPdirect	31090	58737	17974	57.8128	30.6008	65185	29744	95.6706	45.6301	37069	4442	14.2876	11.9831	518037	5943	19.1155	1.14722
NPcDNA	29721	105676	15063	50.6813	14.2539	109609	28906	97.2578	26.3719	85577	4214	14.1785	4.92422	N/A	N/A	N/A	N/A
BrainFL	18841	32604	10431	55.3633	31.993	38596	17566	93.2328	45.5125	12328	1954	10.371	15.8501	109920	4576	24.2875	4.16303
BrainNFL	23775	58250	11225	47.2135	19.2704	64849	22833	96.0379	35.2095	38893	2131	8.9632	5.47914	400645	4795	20.1682	1.19682
LiverFL	11310	26808	6440	56.9408	24.0227	30965	10676	94.3943	34.4776	10227	1313	11.6092	12.8386	71013	2317	20.4863	3.26278
LiverNFL	10308	34596	5121	49.6799	14.8023	37215	9876	95.8091	26.5377	20706	997	9.6721	4.81503	170514	1944	18.8591	1.14008
HeartFL	14357	24663	8001	55.7289	32.4413	29698	13479	93.8845	45.3869	8676	1451	10.1066	16.7243	72423	3541	24.6639	4.88933
HeartNFL	15264	36025	7753	50.7927	21.5212	40422	14702	96.3181	36.3713	22231	1278	8.37264	5.74873	169141	2837	18.5862	1.6773
	Mean	47169.9	10251	53.0266	23.6132	52067.4	18472.8	95.3257	36.9372	29463.4	2222.5	10.9451	9.79539	215956	3707.57	20.881	2.49665

### Sheet: Table S5 long-read profiling
	StringTie2		StringTie2 (annotation guided)		Flair		Traphlor
Sample	CPU Time (sec)	Memory (Mb)	CPU Time (sec)	Memory (Mb)	CPU Time (sec)	Memory (Mb)	CPU Time (sec)	Memory (Mb)
NPdirect	527.62	671.148	656.66	785.96	43920.1	5333.5	536892	1146.92
NPcDNA	818.5	392.812	1078.8	824.696	73408.8	7562	33178.2	155.052
BrainFL	72.05	27.912	119.5	382.292	5047.57	3477.31	69757.9	258.204
BrainNFL	216.48	71.504	314.07	500.048	27808.4	6431.56	181583	928.428
LiverFL	48.3	23.76	100.24	385.288	4202.56	3327.92	26323	166.06
LiverNFL	104.85	57.136	168.91	459.056	13088.5	4427.37	82622	402.38
HeartFL	54.72	26.604	99.71	372.6	6398.32	3109.58	40220	173.424
HeartNFL	141.44	90.272	191.74	491.532	11484.5	3763.65	139037	709.152
Mean	247.995	170.143	341.204	525.184	23169.8	4679.11	138702	492.452
